# Targeting the Immune-Fibrosis Axis in Myocardial Infarction and Heart Failure

**DOI:** 10.1101/2022.10.17.512579

**Authors:** Junedh M. Amrute, Xin Luo, Vinay Penna, Andrea Bredemeyer, Tracy Yamawaki, Gyu Seong Heo, Sally Shi, Andrew Koenig, Steven Yang, Farid Kadyrov, Cameran Jones, Christoph Kuppe, Benjamin Kopecky, Sikander Hayat, Pan Ma, Guoshai Feng, Yuriko Terada, Angela Fu, Milena Furtado, Daniel Kreisel, Nathan O. Stitziel, Chi-Ming Li, Rafael Kramann, Yongjian Liu, Brandon Ason, Kory J. Lavine

**Affiliations:** Center for Cardiovascular Research, Division of Cardiology, Department of Medicine, Washington University School of Medicine, Saint Louis, MO, 63110, USA; Genome Analysis Unit, Amgen Discovery Research, Amgen Inc., 1120 Veterans Blvd, South San Francisco, CA, 94080, USA; Department of Cardiometabolic Disorders, Amgen Discovery Research, Amgen Inc., 1120 Veterans Blvd, South San Francisco, CA, 94080, USA; Mallinckrodt Institute of Radiology, Washington University School of Medicine, Saint Louis, MO, 63110, USA; Institute of Experimental Medicine and Systems Biology, RWTH Aachen University, Aachen, Germany; Department of Internal Medicine, Erasmus Medical Center, Rotterdam, The Netherlands; Division of Cardiothoracic Surgery, Department of Surgery, Washington University School of Medicine, Saint Louis, MO, 63110, USA; The Jackson Laboratory, Bar Harbor, ME 04609, USA; Department of Pathology and Immunology, Washington University School of Medicine, Saint Louis, MO, 63110, USA; Department of Genetics, Washington University School of Medicine, Saint Louis, MO, 63110, USA; McDonnell Genome Institute, Washington University School of Medicine, Saint Louis, MO, 63110, USA; Department of Developmental Biology, Washington University School of Medicine, Saint Louis, MO, 63110, USA

**Keywords:** myocardial infarction, fibroblast activator protein, macrophages, C-C chemokine receptor 2, interleukin 1 beta, fibrosis, Cellular Indexing of Transcriptomes and Epitomes by sequencing.

## Abstract

Cardiac fibrosis is causally linked to heart failure pathogenesis and adverse clinical outcomes. However, the precise fibroblast populations that drive fibrosis in the human heart and the mechanisms that govern their emergence remain incompletely defined. Here, we performed Cellular Indexing of Transcriptomes and Epitomes by sequencing (CITE-seq) in 22 explanted human hearts from healthy donors, acute myocardial infarction (MI), and chronic ischemic and non-ischemic cardiomyopathy patients. We identified a fibroblast trajectory marked by fibroblast activator protein (FAP) and periostin (POSTN) expression that was independent of myofibroblasts, peaked early after MI, remained elevated in chronic heart failure, and displayed a transcriptional signature consistent with fibrotic activity. We assessed the applicability of cardiac fibrosis models and demonstrated that mouse MI, angiotensin II/phenylephrine infusion, and pressure overload models were superior compared to cultured human heart and dermal fibroblasts in recapitulating cardiac fibroblast diversity including pathogenic cell states. Ligand-receptor analysis and spatial transcriptomics predicted interactions between macrophages, T cells, and fibroblasts within spatially defined niches. CCR2^+^ monocyte and macrophage states were the dominant source of ligands targeting fibroblasts. Inhibition of IL-1β signaling to cardiac fibroblasts was sufficient to suppress fibrosis, emergence, and maturation of FAP^+^POSTN^+^ fibroblasts. Herein, we identify a human fibroblast trajectory marked by FAP and POSTN expression that is associated with cardiac fibrosis and identify macrophage-fibroblast crosstalk mediated by IL-1β signaling as a key regulator of pathologic fibroblast differentiation and fibrosis.
