## Supplemental Table 1 for "Targeting the Immune-Fibrosis Axis in Myocardial Infarction and Heart Failure"

SampleID	Date of harvest	HF etiology	Txp/LVAD	Race	Sex	Age	time since last ischemic event	BMI	HTN	DM	MI	Stent	CABG	CKD	Smoker	EF	CO	Intermacs (profile 1 =, profile 2 = 2, profile 3=3, profile 4=4, profile 5=5)	Atrial arrh	Ventricular arrh	MR	MS	AR	AS	Pacemaker	ICD	Temp mech support (pre-op)	Durable mech support (pre-op	GDMT	Inotropes
sample1	5/22/20	ICM	LVAD	White	M	53	19 mo	22.44	1	1	1	1	0	0	1	11	5	2	0	0	0	0	0	0	0	1	0	0	1	1
sample2	5/22/20	ICM	LVAD	White	M	67	187 mo	25.21	1	0	1	1	1	1	1	10	3.87	2	0	0	1	0	0	0	1	1	0	0	1	1
sample4	7/24/20	AMI	LVAD	White	M	69	4 days	23.36	0	0	1	1	0	1	1	17	3.4	1	1	1	0	0	0	0	1	0	1	0	0	0
sample5	8/26/20	AMI	LVAD	White	M	62	2 mo	27.38	1	0	1	1	1	1	1	25	3.31	2	1	1	1	0	1	1	1	1	1	0	0	1
sample6	8/31/20	NICM	Txp	AA	M	57	NA	27.05	1	0	0	0	0	1	1	14	3.65	2	1	1	1	0	1	0	0	1	1	0	0	1
sample7	9/2/20	NICM	LVAD	White	F	69	NA	32.38	1	0	0	0	0	0	1	34	4.37	2	0	1	1	0	0	0	1	1	0	0	1	1
sample8	9/17/20	AMI	LVAD	White	M	64	3 mo	25.59	1	1	1	1	0	1	1	18	3.3	2	1	1	1	0	0	0	1	1	1	0	0	1
sample9	9/23/20	NICM	Txp	White	M	65	NA	26.92	1	0	0	0	0	1	0	7	2.98	2	1	1	0	0	0	0	1	1	1	0	0	0
sample12	10/5/20	ICM	Txp	White	M	47	99 mo	24.63	1	1	1	1	0	0	1	22	3.7	2	1	0	1	0	0	0	1	1	1	0	0	1
sample13	11/11/20	Donor	Exp	AA	M	56	NA	27.67	1	1	0	0	0	0	1	NA	7.2	NA	0	0	NA	NA	NA	NA	0	0	0	0	0	0
sample15	11/19/20	NICM	Txp	White	M	52	NA	37.55	1	1	0	0	0	1	0	40	4.74	2	0	1	0	0	0	0	0	1	0	1	0	0
sample17	10/14/20	ICM	Txp	White	M	59	41 mo	33.73	1	1	1	1	1	0	0	17	3.87	2	1	1	1	0	0	0	1	1	1	0	0	1
sample27	12/21/20	ICM	LVAD	White	M	63	15 yrs	35.05	0	1	1	1	1	1	1	17	4.5	1	1	1	0	0	0	0	1	1	1	0	1	0
sample28	1/23/21	ICM	Exp	White	F	41	4 mo	29.21	1	1	1	1	0	1	0	37	7	NA	0	0	0	0	0	0	0	0	0	0	0	0
sample29	2/18/21	NICM	Txp	White	M	59	NA	37.29	1	1	0	0	0	0	1	27	3.32	2	1	1	0	0	0	0	1	1	1	0	0	1
sample30	3/15/21	NICM	Txp	AA	M	53	NA	23.81	1	0	0	0	0	1	0	28	2.47	2	1	0	1	0	0	0	1	1	1	0	0	1
sample32	3/19/21	Donor	Exp	White	F	38	NA	29.16	0	0	0	0	0	0	1	68	9.1	NA	0	0	0	0	0	0	0	0	0	0	0	0
sample33	5/19/21	Donor	Exp	AA	F	53	NA	23.08	0	0	0	0	0	1	1	63	7.6	0	0	0	0	0	0	0	0	0	0	0	0	0
sample34	6/9/21	Donor	Exp	AA	F	54	NA	51.57	1	1	0	0	0	0	1	57	10.7	NA	0	0	0	0	0	0	0	0	0	0	0	0
sample39	7/7/21	Donor	Exp	White	F	65	NA	37.78	0	1	0	0	0	0	1	60	4.8	NA	1	0	0	0	0	0	0	0	0	0	0	0
sample41	7/7/21	Donor	Exp	AA	M	62	NA	26.16	1	0	0	0	0	0	1	74	4.6	NA	0	0	0	0	0	0	0	0	0	0	0	0
sample42	6/21/21	AMI	Txp	AA	F	65	7 days	26.85	1	1	1	1	0	0	1	NA	3.2	NA	0	0	NA	NA	NA	NA	0	0	0	0	0	0
